# Specification of distinct cell types in a sensory-adhesive organ for metamorphosis in the *Ciona* larva

**DOI:** 10.1101/2023.05.02.539060

**Authors:** Christopher J. Johnson, Florian Razy-Krajka, Fan Zeng, Katarzyna M. Piekarz, Shweta Biliya, Ute Rothbächer, Alberto Stolfi

**Author notes:** Equal contributions (Christopher J. Johnson, Florian Razy-Krajka).

## Abstract

The papillae of tunicate larvae contribute sensory, adhesive, and metamorphosis-regulating functions that are crucial for the biphasic lifestyle of these marine, non-vertebrate chordates. We have identified additional molecular markers for at least five distinct cell types in the papillae of the model tunicate *Ciona,* allowing us to further study the development of these organs. Using tissue-specific CRISPR/Cas9-mediated mutagenesis and other molecular perturbations, we reveal the roles of key transcription factors and signaling pathways that are important for patterning the papilla territory into a highly organized array of different cell types and shapes. We further test the contributions of different transcription factors and cell types to the production of the adhesive glue that allows for larval attachment during settlement, and to the processes of tail retraction and body rotation during metamorphosis. With this study, we continue working towards connecting gene regulation to cellular functions that control the developmental transition between the motile larva and sessile adult of *Ciona*.
