## Supplemental Table 3 for "Specification of distinct cell types in a sensory-adhesive organ for metamorphosis in the *Ciona* larva"

### Sheet: CONTROL
Column1	ROI Length (px)	ROI Length (m)	ROI Length in um
Channel.001/ROI.001	142.563	3.10844e-05	31.0844
Channel.001/ROI.002	163.789	3.57125e-05	35.7125
Channel.001/ROI.003	150.075	3.27224e-05	32.7224
Channel.001/ROI.004	152.467	3.32439e-05	33.2439
Channel.001/ROI.005	144.301	3.14633e-05	31.4633
Channel.001/ROI.006	79.5092	1.73362e-05	17.3362
Channel.001/ROI.007	166.268	3.62531e-05	36.2531
Channel.001/ROI.008	128.434	2.80038e-05	28.0038
Channel.001/ROI.009	114.914	2.50557e-05	25.0557
Channel.001/ROI.010	146.844	3.20179e-05	32.0179
Channel.001/ROI.011	157.135	3.42618e-05	34.2618
Channel.001/ROI.012	142.85	3.1147e-05	31.147
Channel.001/ROI.013	91.9391	2.00464e-05	20.0464
Channel.001/ROI.014	92.1106	2.00838e-05	20.0838
Channel.001/ROI.015	140.721	3.06828e-05	30.6828
Channel.001/ROI.016	144.825	3.15776e-05	31.5776
Channel.001/ROI.017	135.605	2.95673e-05	29.5673
Channel.001/ROI.018	155.845	3.39804e-05	33.9804
Channel.001/ROI.019	152.322	3.32123e-05	33.2123
Channel.001/ROI.020	146.837	3.20163e-05	32.0163
Channel.001/ROI.021	111.239	2.42546e-05	24.2546
Channel.001/ROI.022	157.877	3.44234e-05	34.4234
Channel.001/ROI.023	138.095	3.01103e-05	30.1103
Channel.001/ROI.024	72.6951	1.58504e-05	15.8504
Channel.001/ROI.025	105.323	2.29647e-05	22.9647
Channel.001/ROI.026	129.356	2.82048e-05	28.2048
Channel.001/ROI.027	150.243	3.2759e-05	32.759
Channel.001/ROI.028	152.908	3.334e-05	33.34
Channel.001/ROI.029	82.2789	1.79401e-05	17.9401
Channel.001/ROI.030	169.427	3.69418e-05	36.9418
Channel.001/ROI.031	168.83	3.68116e-05	36.8116
Channel.001/ROI.032	93.4258	2.03706e-05	20.3706
Channel.001/ROI.033	139.392	3.0393e-05	30.393
Channel.001/ROI.034	195.592	4.26469e-05	42.6469
Channel.001/ROI.035	145.917	3.18158e-05	31.8158
Channel.001/ROI.036	137.569	2.99955e-05	29.9955
Channel.001/ROI.037	174.654	3.80816e-05	38.0816
Channel.001/ROI.038	128.892	2.81036e-05	28.1036
Channel.001/ROI.039	151.359	3.30024e-05	33.0024
Channel.001/ROI.040	182.235	3.97344e-05	39.7344
Channel.001/ROI.041	130.28	2.84062e-05	28.4062
Channel.001/ROI.042	155.202	3.38403e-05	33.8403
Channel.001/ROI.043	162.448	3.542e-05	35.42
Channel.001/ROI.044	129.161	2.81623e-05	28.1623
Channel.001/ROI.045	133.447	2.90968e-05	29.0968
Channel.001/ROI.046	144.024	3.14029e-05	31.4029
Channel.001/ROI.047	165.761	3.61426e-05	36.1426
Channel.001/ROI.048	178.113	3.88358e-05	38.8358
Channel.001/ROI.049	134.076	2.92339e-05	29.2339
Channel.001/ROI.050	158.389	3.45351e-05	34.5351
Channel.001/ROI.051	145.05	3.16266e-05	31.6266
Channel.001/ROI.052	129.243	2.818e-05	28.18
Channel.001/ROI.053	179.63	3.91666e-05	39.1666
Channel.001/ROI.054	135.814	2.96129e-05	29.6129
Channel.001/ROI.055	148.171	3.23071e-05	32.3071
Channel.001/ROI.056	178.55	3.89309e-05	38.9309
Channel.001/ROI.057	152.598	3.32725e-05	33.2725
Channel.001/ROI.058	166.04	3.62034e-05	36.2034
Channel.001/ROI.059	163.3	3.56059e-05	35.6059
Channel.001/ROI.060	122.876	2.67918e-05	26.7918
Channel.001/ROI.061	134.045	2.92271e-05	29.2271
Channel.001/ROI.062	158.276	3.45104e-05	34.5104
Channel.001/ROI.063	134.39	2.93023e-05	29.3023
Channel.001/ROI.064	147.894	3.22467e-05	32.2467
Channel.001/ROI.065	120.184	2.62049e-05	26.2049
Channel.001/ROI.066	164.979	3.5972e-05	35.972
Channel.001/ROI.067	142.74	3.1123e-05	31.123
Channel.001/ROI.068	102.653	2.23824e-05	22.3824
Channel.001/ROI.069	127.216	2.77382e-05	27.7382
Channel.001/ROI.070	152.288	3.32048e-05	33.2048
Channel.001/ROI.071	149.57	3.26121e-05	32.6121
Channel.001/ROI.072	140.833	3.07072e-05	30.7072
Channel.001/ROI.073	114.914	2.50557e-05	25.0557
Channel.001/ROI.074	154.489	3.36847e-05	33.6847
Channel.001/ROI.075	136.216	2.97006e-05	29.7006
Channel.001/ROI.076	137.569	2.99955e-05	29.9955
Channel.001/ROI.077	154.332	3.36506e-05	33.6506
Channel.001/ROI.078	158.899	3.46464e-05	34.6464
Channel.001/ROI.079	138.825	3.02693e-05	30.2693
Channel.001/ROI.080	128.238	2.79609e-05	27.9609
Channel.001/ROI.081	129.73	2.82863e-05	28.2863
Channel.001/ROI.082	131.181	2.86027e-05	28.6027
Channel.001/ROI.083	161.649	3.5246e-05	35.246
Channel.001/ROI.084	154.509	3.36892e-05	33.6892
Channel.001/ROI.085	139.821	3.04866e-05	30.4866
Channel.001/ROI.086	158.575	3.45756e-05	34.5756
Channel.001/ROI.087	100.906	2.20016e-05	22.0016
Channel.001/ROI.088	164.487	3.58648e-05	35.8648
Channel.001/ROI.089	156.337	3.40876e-05	34.0876
Channel.001/ROI.090	145.224	3.16645e-05	31.6645
Channel.001/ROI.091	135.108	2.94589e-05	29.4589
Channel.001/ROI.092	159.395	3.47545e-05	34.7545
Channel.001/ROI.093	169.601	3.69797e-05	36.9797
Channel.001/ROI.094	147.95	3.22591e-05	32.2591
Channel.001/ROI.095	83.131	1.81259e-05	18.1259
Channel.001/ROI.096	109.639	2.39057e-05	23.9057
Channel.001/ROI.097	95.772	2.08821e-05	20.8821
Channel.001/ROI.098	144.264	3.14554e-05	31.4554
Channel.001/ROI.099	154.713	3.37337e-05	33.7337
Channel.001/ROI.100	140.878	3.0717e-05	30.717
Channel.001/ROI.101	163.924	3.57419e-05	35.7419
Channel.001/ROI.102	81.3403	1.77354e-05	17.7354
Channel.001/ROI.103	154.332	3.36506e-05	33.6506
Channel.001/ROI.104	139.512	3.04193e-05	30.4193
Channel.001/ROI.105	134.39	2.93023e-05	29.3023
Channel.001/ROI.106	141.771	3.09118e-05	30.9118
Channel.001/ROI.107	147.123	3.20788e-05	32.0788
Channel.001/ROI.108	160.598	3.50168e-05	35.0168
Channel.001/ROI.109	150.04	3.27147e-05	32.7147
Channel.001/ROI.110	159.573	3.47933e-05	34.7933
Channel.001/ROI.111	169.303	3.69147e-05	36.9147
Channel.001/ROI.112	162.681	3.54708e-05	35.4708
Channel.001/ROI.113	114.28	2.49176e-05	24.9176
Channel.001/ROI.114	86.1631	1.8787e-05	18.787
Channel.001/ROI.115	195.054	4.25295e-05	42.5295
Channel.001/ROI.116	170.836	3.72491e-05	37.2491
Channel.001/ROI.117	150.516	3.28185e-05	32.8185
Channel.001/ROI.118	138.711	3.02445e-05	30.2445
Channel.001/ROI.119	75.9364	1.65572e-05	16.5572
Channel.001/ROI.120	125.945	2.7461e-05	27.461
Channel.001/ROI.121	73.9717	1.61288e-05	16.1288
Unit	pixel	m
_1

### Sheet: VILLIN CRISPR
Column1	ROI Length (px)	ROI Length (m)	ROI Length in um
Channel.002/ROI.001	198.157	2.16031e-05	21.6031
Channel.002/ROI.002	178.762	1.94886e-05	19.4886
Channel.002/ROI.003	272.892	2.97507e-05	29.7507
Channel.002/ROI.004	277.982	3.03056e-05	30.3056
Channel.002/ROI.005	284.056	3.09678e-05	30.9678
Channel.002/ROI.006	321.951	3.50991e-05	35.0991
Channel.002/ROI.007	254.486	2.7744e-05	27.744
Channel.002/ROI.008	230.867	2.51691e-05	25.1691
Channel.002/ROI.009	293.44	3.19908e-05	31.9908
Channel.002/ROI.010	299.792	3.26833e-05	32.6833
Channel.002/ROI.011	304.927	3.32431e-05	33.2431
Channel.002/ROI.012	286.619	3.12471e-05	31.2471
Channel.002/ROI.013	272.561	2.97146e-05	29.7146
Channel.002/ROI.014	245.087	2.67194e-05	26.7194
Channel.002/ROI.015	181.211	1.97556e-05	19.7556
Channel.002/ROI.016	316.426	3.44967e-05	34.4967
Channel.002/ROI.017	332.284	3.62256e-05	36.2256
Channel.002/ROI.018	204.429	2.22868e-05	22.2868
Channel.002/ROI.019	217.556	2.37179e-05	23.7179
Channel.002/ROI.020	179.035	1.95184e-05	19.5184
Channel.002/ROI.021	206.702	2.25346e-05	22.5346
Channel.002/ROI.022	187.366	2.04266e-05	20.4266
Channel.002/ROI.023	268.325	2.92528e-05	29.2528
Channel.002/ROI.024	233.996	2.55103e-05	25.5103
Channel.002/ROI.025	215.555	2.34998e-05	23.4998
Channel.002/ROI.026	329.22	3.58915e-05	35.8915
Channel.002/ROI.027	283.738	3.09331e-05	30.9331
Channel.002/ROI.028	173.129	1.88745e-05	18.8745
Channel.002/ROI.029	195.766	2.13424e-05	21.3424
Channel.002/ROI.030	264.121	2.87944e-05	28.7944
Channel.002/ROI.031	250.606	2.73211e-05	27.3211
Channel.002/ROI.032	255.476	2.7852e-05	27.852
Channel.002/ROI.033	237.767	2.59213e-05	25.9213
Channel.002/ROI.034	245.318	2.67445e-05	26.7445
Channel.002/ROI.035	248.598	2.71022e-05	27.1022
Channel.002/ROI.036	287.839	3.13802e-05	31.3802
Channel.002/ROI.037	169.499	1.84788e-05	18.4788
Channel.002/ROI.038	157.73	1.71957e-05	17.1957
Channel.002/ROI.039	214.38	2.33717e-05	23.3717
Channel.002/ROI.040	273.127	2.97763e-05	29.7763
Channel.002/ROI.041	186.519	2.03343e-05	20.3343
Channel.002/ROI.042	263.678	2.87462e-05	28.7462
Channel.002/ROI.043	270.34	2.94724e-05	29.4724
Channel.002/ROI.044	254.249	2.77182e-05	27.7182
Channel.002/ROI.045	264.976	2.88876e-05	28.8876
Channel.002/ROI.046	281.324	3.06699e-05	30.6699
Channel.002/ROI.047	271.841	2.96361e-05	29.6361
Channel.002/ROI.048	259.079	2.82448e-05	28.2448
Channel.002/ROI.049	279.927	3.05176e-05	30.5176
Channel.002/ROI.050	372.877	4.0651e-05	40.651
Channel.002/ROI.051	262.418	2.86087e-05	28.6087
Channel.002/ROI.052	235.345	2.56573e-05	25.6573
Channel.002/ROI.053	296.048	3.22751e-05	32.2751
Channel.002/ROI.054	297.204	3.24012e-05	32.4012
Channel.002/ROI.055	212.739	2.31928e-05	23.1928
Channel.002/ROI.056	362.391	3.95078e-05	39.5078
Channel.002/ROI.057	215.642	2.35093e-05	23.5093
Channel.002/ROI.058	200.577	2.18668e-05	21.8668
Channel.002/ROI.059	307.915	3.35689e-05	33.5689
Channel.002/ROI.060	167.351	1.82446e-05	18.2446
Channel.002/ROI.061	209.076	2.27935e-05	22.7935
Channel.002/ROI.062	289.913	3.16063e-05	31.6063
Channel.002/ROI.063	176.918	1.92876e-05	19.2876
Channel.002/ROI.064	284.997	3.10703e-05	31.0703
Channel.002/ROI.065	317.365	3.45991e-05	34.5991
Channel.002/ROI.066	291.701	3.18012e-05	31.8012
Channel.002/ROI.067	232.38	2.53341e-05	25.3341
Channel.002/ROI.068	175.442	1.91267e-05	19.1267
Channel.002/ROI.069	357.692	3.89955e-05	38.9955
Channel.002/ROI.070	258.19	2.81479e-05	28.1479
Channel.002/ROI.071	258.89	2.82242e-05	28.2242
Channel.002/ROI.072	307.499	3.35235e-05	33.5235
Channel.002/ROI.073	276.95	3.0193e-05	30.193
Channel.002/ROI.074	321.623	3.50633e-05	35.0633
Channel.002/ROI.075	258.613	2.8194e-05	28.194
Channel.002/ROI.076	334.455	3.64622e-05	36.4622
Channel.002/ROI.077	314.574	3.42949e-05	34.2949
Channel.002/ROI.078	297.318	3.24136e-05	32.4136
Channel.002/ROI.079	326.588	3.56046e-05	35.6046
Channel.002/ROI.080	275.695	3.00563e-05	30.0563
Channel.002/ROI.081	307.487	3.35222e-05	33.5222
Channel.002/ROI.082	168.429	1.83621e-05	18.3621
Channel.002/ROI.083	238.779	2.60316e-05	26.0316
Channel.002/ROI.084	306.812	3.34486e-05	33.4486
Channel.002/ROI.085	298.974	3.25941e-05	32.5941
Channel.002/ROI.086	211.87	2.3098e-05	23.098
Channel.002/ROI.087	245.855	2.6803e-05	26.803
Channel.002/ROI.088	360.974	3.93534e-05	39.3534
Channel.002/ROI.089	318.574	3.47309e-05	34.7309
Channel.002/ROI.090	144.67	1.57719e-05	15.7719
Channel.002/ROI.091	252.807	2.7561e-05	27.561
Channel.002/ROI.092	296.099	3.22807e-05	32.2807
Channel.002/ROI.093	205.752	2.2431e-05	22.431
Channel.002/ROI.094	275.681	3.00548e-05	30.0548
Channel.002/ROI.095	281.538	3.06932e-05	30.6932
Channel.002/ROI.096	274.531	2.99293e-05	29.9293
Channel.002/ROI.097	279.024	3.04191e-05	30.4191
Channel.002/ROI.098	377.637	4.117e-05	41.17
Channel.002/ROI.099	208.354	2.27148e-05	22.7148
Channel.002/ROI.100	330.818	3.60658e-05	36.0658
Channel.002/ROI.101	314.574	3.42949e-05	34.2949
Channel.002/ROI.102	281.605	3.07005e-05	30.7005
Channel.002/ROI.103	232.25	2.53199e-05	25.3199
Channel.002/ROI.104	178.972	1.95115e-05	19.5115
Channel.002/ROI.105	276.309	3.01232e-05	30.1232
Channel.002/ROI.106	239.991	2.61638e-05	26.1638
Channel.002/ROI.107	252.046	2.7478e-05	27.478
Channel.002/ROI.108	221.334	2.41298e-05	24.1298
Channel.002/ROI.109	214.995	2.34387e-05	23.4387
Channel.002/ROI.110	237.005	2.58382e-05	25.8382
Channel.002/ROI.111	320.355	3.49251e-05	34.9251
Channel.002/ROI.112	245.548	2.67696e-05	26.7696
Channel.002/ROI.113	281.712	3.07122e-05	30.7122
Channel.002/ROI.114	231.714	2.52615e-05	25.2615
Channel.002/ROI.115	250.787	2.73407e-05	27.3407
Channel.002/ROI.116	306.456	3.34098e-05	33.4098
Channel.002/ROI.117	320.767	3.497e-05	34.97
Channel.002/ROI.118	214.152	2.33468e-05	23.3468
Channel.002/ROI.119	150.015	1.63547e-05	16.3547
Channel.002/ROI.120	289.419	3.15524e-05	31.5524
Channel.002/ROI.121	271.799	2.96315e-05	29.6315
Channel.002/ROI.122	228.455	2.49062e-05	24.9062
Channel.002/ROI.123	254.367	2.77311e-05	27.7311
Unit	pixel	m
_1
